# Castes and developmental stages of the harvester ant *P. californicus* differ in genome-wide and gene specific DNA methylation

**DOI:** 10.1101/2025.03.13.642958

**Authors:** Tania Chavarria-Pizarro, Mohammed Errbii, Janina Rinke, Lukas Schrader, Jürgen Gadau

## Abstract

DNA methylation in social insects has been proposed as a key mechanism underlying both reproductive and non-reproductive caste determination by regulating gene expression in response to environmental cues. So far, studies on DNA methylation in social insects have yielded mixed results, with some studies finding no effect on caste determination or worker behaviour while others have reported such effects. In order to link DNA methylation to either process one first needs to show variation in DNA methylation between castes and developmental stages. This study determined cytosin methylation in a CpG context (C^m^pG) in the harvester ant *Pogonomyrmex californicus* using ONT (Oxford Nanopore Sequencing) sequencing in larvae, pupae, workers and queens, moreover we compared accuracy of methylation with the gold standard WGBS (Whole Genome Bisulfite Sequencing). Methylation sites were highly correlated between WGBS and ONT (r^2^=0.8). Overall, the *P. californicus* genome showed low levels of methylation (3%) which is comparable to what has been found in other Hymenopterans. DNA methylation was significantly increased in gene bodies and in particular exons and showed a significant decrease at the transcription start site and promotor region. Introns, intergenic regions and transposable elements have the lowest levels of DNA methylation. Gene body methylation was positively correlated with gene expression in queens, which is in accordance with other studies and the opposite of what is found in vertebrate studies. Both castes and developmental stages showed significant variation and differences in gene body methylation frequencies. Furthermore, castes and stages which have a high metabolic rate (queens and pupae) show higher DNA methylation, suggesting plasticity and an active role of DNA methylation in gene regulation and in extension caste regulation.
