## Appendix 1 for "Castes and developmental stages of the harvester ant *P. californicus* differ in genome-wide and gene specific DNA methylation"

GO.ID	GOTerm	NumDMGs	Significant	Expected	pvalue	Ontology
GO:0003723	RNA binding	354	254	141.39	9.3e-27	MF
GO:0005515	protein binding	1750	816	698.99	2.4e-12	MF
GO:0003724	RNA helicase activity	37	34	14.78	2.4e-10	MF
GO:0005524	ATP binding	664	340	265.22	4.3e-10	MF
GO:0061630	ubiquitin protein ligase activity	39	34	15.58	6e-09	MF
GO:0005525	GTP binding	152	94	60.71	3e-08	MF
GO:0016887	ATP hydrolysis activity	99	66	39.54	5.7e-08	MF
GO:0051082	unfolded protein binding	25	22	9.99	8.9e-07	MF
GO:0003924	GTPase activity	124	75	49.53	2.5e-06	MF
GO:0004843	cysteine-type deubiquitinase activity	34	26	13.58	1.6e-05	MF
GO:0051539	4 iron. 4 sulfur cluster binding	12	12	4.79	1.6e-05	MF
GO:0140662	ATP-dependent protein folding chaperone	21	18	8.39	2.1e-05	MF
GO:0003684	damaged DNA binding	11	11	4.39	4.1e-05	MF
GO:0003743	translation initiation factor activity	29	22	11.58	9e-05	MF
GO:0000287	magnesium ion binding	30	22	11.98	0.00021	MF
GO:0003899	DNA-directed 5'-3' RNA polymerase activi...	16	15	6.39	0.00031	MF
GO:0035091	phosphatidylinositol binding	37	26	14.78	0.00039	MF
GO:0003887	DNA-directed DNA polymerase activity	8	8	3.2	0.00064	MF
GO:0003712	transcription coregulator activity	49	32	19.57	0.00113	MF
GO:0003697	single-stranded DNA binding	14	12	5.59	0.00128	MF
GO:0003755	peptidyl-prolyl cis-trans isomerase acti...	27	19	10.78	0.00132	MF
GO:0016779	nucleotidyltransferase activity	47	40	18.77	0.00155	MF
GO:0000049	tRNA binding	10	9	3.99	0.00165	MF
GO:0019843	rRNA binding	16	14	6.39	0.00273	MF
GO:0005484	SNAP receptor activity	9	8	3.59	0.00374	MF
GO:0003746	translation elongation factor activity	9	8	3.59	0.00374	MF
GO:0031625	ubiquitin protein ligase binding	9	8	3.59	0.00374	MF
GO:0043130	ubiquitin binding	14	11	5.59	0.00382	MF
GO:0016409	palmitoyltransferase activity	14	11	5.59	0.00382	MF
GO:0004518	nuclease activity	55	44	21.97	0.00389	MF
GO:0015078	proton transmembrane transporter activit...	34	26	13.58	0.00397	MF
GO:0003690	double-stranded DNA binding	26	16	10.38	0.00403	MF
GO:0002161	aminoacyl-tRNA editing activity	7	7	2.8	0.00404	MF
GO:0036402	proteasome-activating activity	6	6	2.4	0.00405	MF
GO:0008312	7S RNA binding	6	6	2.4	0.00405	MF
GO:0046961	proton-transporting ATPase activity. rot...	16	12	6.39	0.00478	MF
GO:0017056	structural constituent of nuclear pore	11	9	4.39	0.00582	MF
GO:0008408	3'-5' exonuclease activity	15	14	5.99	0.00833	MF
GO:0043022	ribosome binding	10	9	3.99	0.00838	MF
GO:0016274	protein-arginine N-methyltransferase act...	8	7	3.2	0.00841	MF
GO:0004176	ATP-dependent peptidase activity	5	5	2	0.01014	MF
GO:0046933	proton-transporting ATP synthase activit...	5	5	2	0.01014	MF
GO:0005049	nuclear export signal receptor activity	5	5	2	0.01014	MF
GO:0004842	ubiquitin-protein transferase activity	72	54	28.76	0.01194	MF
GO:0003678	DNA helicase activity	14	11	5.59	0.01208	MF
GO:0009982	pseudouridine synthase activity	10	8	3.99	0.01212	MF
GO:0005096	GTPase activator activity	34	20	13.58	0.01986	MF
GO:0004519	endonuclease activity	26	20	10.38	0.02515	MF
GO:0004721	phosphoprotein phosphatase activity	53	25	21.17	0.02537	MF
GO:0030515	snoRNA binding	6	6	2.4	0.02537	MF
GO:0004525	ribonuclease III activity	4	4	1.6	0.02542	MF
GO:0004298	threonine-type endopeptidase activity	4	4	1.6	0.02542	MF
GO:0003756	protein disulfide isomerase activity	4	4	1.6	0.02542	MF
GO:0003725	double-stranded RNA binding	4	4	1.6	0.02542	MF
GO:0017025	TBP-class protein binding	4	4	1.6	0.02542	MF
GO:0004826	phenylalanine-tRNA ligase activity	4	4	1.6	0.02542	MF
GO:0008137	NADH dehydrogenase (ubiquinone) activity	4	4	1.6	0.02542	MF
GO:0008168	methyltransferase activity	106	68	42.34	0.02596	MF
GO:0016787	hydrolase activity	1175	452	469.32	0.02765	MF
GO:0016538	cyclin-dependent protein serine/threonin...	13	9	5.19	0.0289	MF
GO:0016780	phosphotransferase activity. for other s...	13	12	5.19	0.04035	MF
GO:0000030	mannosyltransferase activity	14	12	5.59	0.04037	MF
GO:0051879	Hsp90 protein binding	6	5	2.4	0.04063	MF
GO:0000166	nucleotide binding	945	487	377.45	0.04083	MF
GO:0030234	enzyme regulator activity	169	77	67.5	0.04874	MF
GO:0009055	electron transfer activity	15	12	5.99	0.04907	MF
GO:0051087	protein-folding chaperone binding	13	9	5.19	0.04926	MF
GO:0006412	translation	221	190	98.05	1.1e-25	BP
GO:0006364	rRNA processing	46	46	20.41	1e-10	BP
GO:0006886	intracellular protein transport	83	71	36.82	1.8e-09	BP
GO:0006457	protein folding	50	43	22.18	1.5e-08	BP
GO:0006260	DNA replication	58	53	25.73	1.8e-07	BP
GO:0006281	DNA repair	104	84	46.14	3.9e-07	BP
GO:0006397	mRNA processing	105	90	46.58	7.5e-07	BP
GO:0000398	mRNA splicing. via spliceosome	69	57	30.61	1e-06	BP
GO:0006511	ubiquitin-dependent protein catabolic pr...	75	59	33.27	2.4e-06	BP
GO:0006888	endoplasmic reticulum to Golgi vesicle-m...	18	17	7.99	4.9e-06	BP
GO:0006289	nucleotide-excision repair	13	13	5.77	2.5e-05	BP
GO:0016192	vesicle-mediated transport	147	116	65.22	3e-05	BP
GO:0006352	DNA-templated transcription initiation	34	34	15.08	5.3e-05	BP
GO:0006351	DNA-templated transcription	437	185	193.87	0.00012	BP
GO:0016579	protein deubiquitination	33	26	14.64	0.00013	BP
GO:0016226	iron-sulfur cluster assembly	13	13	5.77	0.00013	BP
GO:0015986	proton motive force-driven ATP synthesis	11	11	4.88	0.00013	BP
GO:0016567	protein ubiquitination	45	34	19.96	0.00017	BP
GO:0042254	ribosome biogenesis	69	67	30.61	0.00018	BP
GO:0006367	transcription initiation at RNA polymera...	12	12	5.32	0.00029	BP
GO:0043161	proteasome-mediated ubiquitin-dependent ...	22	18	9.76	0.00065	BP
GO:0006396	RNA processing	269	233	119.34	0.00067	BP
GO:0008033	tRNA processing	55	48	24.4	0.00084	BP
GO:0006913	nucleocytoplasmic transport	43	35	19.08	0.00143	BP
GO:0006614	SRP-dependent cotranslational protein ta...	9	9	3.99	0.00149	BP
GO:0043248	proteasome assembly	9	9	3.99	0.00149	BP
GO:0006606	protein import into nucleus	8	8	3.55	0.00149	BP
GO:0002098	tRNA wobble uridine modification	12	11	5.32	0.00191	BP
GO:0006506	GPI anchor biosynthetic process	24	18	10.65	0.00227	BP
GO:0034314	Arp2/3 complex-mediated actin nucleation	8	8	3.55	0.00336	BP
GO:0032508	DNA duplex unwinding	8	8	3.55	0.00336	BP
GO:0006890	retrograde vesicle-mediated transport. G...	7	7	3.11	0.00336	BP
GO:0015031	protein transport	108	91	47.91	0.00612	BP
GO:0006383	transcription by RNA polymerase III	12	12	5.32	0.00752	BP
GO:0032543	mitochondrial translation	6	6	2.66	0.0076	BP
GO:0007034	vacuolar transport	14	13	6.21	0.00805	BP
GO:0006414	translational elongation	13	12	5.77	0.00807	BP
GO:0042147	retrograde transport. endosome to Golgi	9	8	3.99	0.00813	BP
GO:0000184	nuclear-transcribed mRNA catabolic proce...	9	8	3.99	0.00813	BP
GO:1902600	proton transmembrane transport	19	14	8.43	0.0093	BP
GO:0000413	protein peptidyl-prolyl isomerization	16	12	7.1	0.01297	BP
GO:0006270	DNA replication initiation	13	11	5.77	0.01314	BP
GO:0001522	pseudouridine synthesis	12	10	5.32	0.01316	BP
GO:0006486	protein glycosylation	45	29	19.96	0.01432	BP
GO:0008380	RNA splicing	80	67	35.49	0.01601	BP
GO:0006366	transcription by RNA polymerase II	114	63	50.58	0.01604	BP
GO:0006368	transcription elongation by RNA polymera...	11	9	4.88	0.01645	BP
GO:0000387	spliceosomal snRNP assembly	9	8	3.99	0.01646	BP
GO:0048193	Golgi vesicle transport	37	36	16.41	0.01648	BP
GO:0006384	transcription initiation at RNA polymera...	5	5	2.22	0.01714	BP
GO:0045292	mRNA cis splicing. via spliceosome	5	5	2.22	0.01714	BP
GO:0001510	RNA methylation	28	25	12.42	0.02409	BP
GO:0006338	chromatin remodeling	31	18	13.75	0.02995	BP
GO:0030163	protein catabolic process	97	77	43.03	0.03045	BP
GO:0006401	RNA catabolic process	36	30	15.97	0.03207	BP
GO:0030833	regulation of actin filament polymerizat...	13	10	5.77	0.03287	BP
GO:0018216	peptidyl-arginine methylation	8	7	3.55	0.03293	BP
GO:0000724	double-strand break repair via homologou...	7	6	3.11	0.03298	BP
GO:0001682	tRNA 5'-leader removal	7	6	3.11	0.03298	BP
GO:0030488	tRNA methylation	7	6	3.11	0.03298	BP
GO:0071985	multivesicular body sorting pathway	7	7	3.11	0.03856	BP
GO:0016180	snRNA processing	7	7	3.11	0.03856	BP
GO:0006098	pentose-phosphate shunt	5	5	2.22	0.03864	BP
GO:0007099	centriole replication	4	4	1.77	0.03868	BP
GO:0018344	protein geranylgeranylation	4	4	1.77	0.03868	BP
GO:0006432	phenylalanyl-tRNA aminoacylation	4	4	1.77	0.03868	BP
GO:0000381	regulation of alternative mRNA splicing....	4	4	1.77	0.03868	BP
GO:0051225	spindle assembly	4	4	1.77	0.03868	BP
GO:0006269	DNA replication. synthesis of RNA primer	4	4	1.77	0.03868	BP
GO:0036297	interstrand cross-link repair	4	4	1.77	0.03868	BP
GO:0006241	CTP biosynthetic process	4	4	1.77	0.03868	BP
GO:0015937	coenzyme A biosynthetic process	4	4	1.77	0.03868	BP
GO:0000290	deadenylation-dependent decapping of nuc...	4	4	1.77	0.03868	BP
GO:0000245	spliceosomal complex assembly	7	5	3.11	0.0387	BP
GO:0006413	translational initiation	21	15	9.32	0.04307	BP
GO:0005840	ribosome	142	126	66.58	6.9e-18	CC
GO:0005634	nucleus	472	350	221.31	2e-11	CC
GO:0005739	mitochondrion	133	98	62.36	3.3e-06	CC
GO:0015935	small ribosomal subunit	18	16	8.44	5.1e-05	CC
GO:0005852	eukaryotic translation initiation factor...	13	13	6.1	5.1e-05	CC
GO:0005643	nuclear pore	13	13	6.1	0.00011	CC
GO:0016592	mediator complex	25	21	11.72	0.00014	CC
GO:0015934	large ribosomal subunit	18	18	8.44	0.00104	CC
GO:0005669	transcription factor TFIID complex	9	9	4.22	0.00108	CC
GO:0032040	small-subunit processome	9	9	4.22	0.00108	CC
GO:0005681	spliceosomal complex	15	14	7.03	0.00159	CC
GO:0005794	Golgi apparatus	48	38	22.51	0.00458	CC
GO:0019773	proteasome core complex. alpha-subunit c...	7	7	3.28	0.00493	CC
GO:0032039	integrator complex	7	7	3.28	0.00493	CC
GO:0005730	nucleolus	15	14	7.03	0.00613	CC
GO:0000139	Golgi membrane	10	9	4.69	0.00624	CC
GO:0005829	cytosol	15	15	7.03	0.01029	CC
GO:0005839	proteasome core complex	14	14	6.56	0.01032	CC
GO:0005885	Arp2/3 protein complex	6	6	2.81	0.01055	CC
GO:0033588	elongator holoenzyme complex	6	6	2.81	0.01055	CC
GO:0042555	MCM complex	6	6	2.81	0.01055	CC
GO:0016272	prefoldin complex	6	6	2.81	0.01055	CC
GO:0005783	endoplasmic reticulum	59	44	27.66	0.01156	CC
GO:0005761	mitochondrial ribosome	14	12	6.56	0.02228	CC
GO:0030014	CCR4-NOT complex	8	8	3.75	0.0224	CC
GO:0022625	cytosolic large ribosomal subunit	5	5	2.34	0.02256	CC
GO:0046540	U4/U6 x U5 tri-snRNP complex	5	5	2.34	0.02256	CC
GO:0035267	NuA4 histone acetyltransferase complex	5	5	2.34	0.02256	CC
GO:0000276	mitochondrial proton-transporting ATP sy...	5	5	2.34	0.02256	CC
GO:0008180	COP9 signalosome	8	7	3.75	0.02333	CC
GO:0000145	exocyst	8	7	3.75	0.02333	CC
GO:0000124	SAGA complex	7	6	3.28	0.04426	CC
GO:0005747	mitochondrial respiratory chain complex ...	7	6	3.28	0.04426	CC
GO:0048500	signal recognition particle	6	6	2.81	0.04802	CC
GO:0030008	TRAPP complex	5	5	2.34	0.04811	CC
GO:0033180	proton-transporting V-type ATPase. V1 do...	5	5	2.34	0.04811	CC
GO:0071203	WASH complex	4	4	1.88	0.0482	CC
GO:0005869	dynactin complex	4	4	1.88	0.0482	CC
GO:0000172	ribonuclease MRP complex	4	4	1.88	0.0482	CC
GO:0005666	RNA polymerase III complex	4	4	1.88	0.0482	CC
GO:0030127	COPII vesicle coat	4	4	1.88	0.0482	CC
GO:0030915	Smc5-Smc6 complex	4	4	1.88	0.0482	CC
GO:0005762	mitochondrial large ribosomal subunit	4	4	1.88	0.0482	CC
GO:0005787	signal peptidase complex	4	4	1.88	0.0482	CC
GO:0000439	transcription factor TFIIH core complex	4	4	1.88	0.0482	CC
GO:0045261	proton-transporting ATP synthase complex...	4	4	1.88	0.0482	CC
